# The last bacterial common ancestor encoded the components of a functionally complete flagellum

**DOI:** 10.64898/2026.06.11.731707

**Authors:** Berkay Selçuk, Ekaterina P. Andrianova, Morgan Beeby, Daniel B. Kearns, Marc Erhardt, Igor B. Zhulin

## Abstract

Bacterial flagella are rotary nanomachines that enable motility in diverse environments. Although more than 40 genes are required for a functional flagellum in model organisms, only 24 have previously been inferred to be ancestral. Did the last bacterial common ancestor (LBCA) encode a simpler flagellum that was subsequently elaborated, or has its complexity been underestimated because highly diverged homologs are difficult to detect? Here, we combine homology searches across 80,789 bacterial proteomes with conserved sequence signatures, gene-tree clustering, and gene-neighborhood evidence to reconstruct the ancestral flagellum. We identify 49 flagellar protein groups with high-confidence support for ancestral presence across three phylogenetic reconstructions and one additional likely ancestral component, yielding a reconstructed repertoire of 50 ancestral protein groups. This repertoire includes the major structural, export, motor, and assembly components required for a functional flagellum. We provide an interactive database (https://www.flagelladb.org) for exploring the distribution, co-presence, and phylogenetic relationships of flagellar components across bacteria. Our findings indicate that the LBCA possessed a complex, functionally complete flagellar system, substantially exceeding previous estimates of ancestral complexity. The distribution of these components among extant bacteria is consistent with extensive lineage-specific loss and remodeling during subsequent flagellar evolution.
