## Supplemental Table 2 for "The last bacterial common ancestor encoded the components of a functionally complete flagellum"

### Sheet: TPR benchmark
Table S2. Benchmarking of the bacteria-wide detection pipeline against the manually curated flagellar gene reference set.
True-positive rate (TPR) comparison between the bacteria-wide detection pipeline and the manually curated reference set described in the main text, restricted to the 238 genome assemblies present in both datasets. For each of 80 matched flagellar genes, TP is the number of individual protein IDs found in both datasets, FN is the number of reference IDs not recovered by the other dataset after exc…
	Curated set as reference			Pipeline as reference				Summary
Gene	TP	FN	TPR	TP	FN	TPR		Metric	Value
CsrA	120	2	0.983607	120	64	0.652174		Genome assemblies compared	238
DUF1217	8	0	1	8	1	0.888889		Genes compared	80
DUF327	5	1	0.833333	5	37	0.119048		Median TPR, curated set as reference	0.986666
FapA	118	0	1	118	1	0.991597		Median TPR, pipeline as reference	0.949026
FlaF	36	1	0.972973	36	2	0.947368
FlaG	140	4	0.972222	140	11	0.927152
FlaY	5	0	1	5	0	1
FlbT	28	1	0.965517	28	2	0.933333
FlcA	3	0	1	3	0	1
FlcB	4	0	1	4	0	1
FlcC	4	0	1	4	0	1
FlcD	5	0	1	5	1	0.833333
FlgA	164	3	0.982036	164	3	0.982036
FlgB	229	5	0.978632	229	3	0.987069
FlgC	232	1	0.995708	232	3	0.987234
FlgD	230	4	0.982906	230	1	0.995671
FlgE	238	16	0.937008	238	10	0.959677
FlgF	193	25	0.885321	193	1	0.994845
FlgG	205	11	0.949074	205	2	0.990338
FlgH	158	4	0.975309	158	8	0.951807
FlgI	150	2	0.986842	150	22	0.872093
FlgJ	179	0	1	179	11	0.942105
FlgK	242	1	0.995885	242	1	0.995885
FlgL	219	9	0.960526	219	4	0.982063
FlgM	173	8	0.955801	173	7	0.961111
FlgN	179	51	0.778261	179	5	0.972826
FlgO	5	0	1	5	24	0.172414
FlgP	15	0	1	15	22	0.405405
FlgQ	3	0	1	3	0	1
FlgR/FlrC/FlrA/FlaK/FlbD	97	31	0.757812	97	49	0.664384
FlgT	11	3	0.785714	11	4	0.733333
FlgX	4	11	0.266667	4	0	1
FlhA	207	2	0.990431	207	36	0.851852
FlhB	203	99	0.672185	203	46	0.815261
FlhC	9	0	1	9	0	1
FlhD	8	2	0.8	8	1	0.888889
FlhE	1	0	1	1	2	0.333333
FlhF	165	6	0.964912	165	4	0.976331
FlhG	161	4	0.975758	161	38	0.809045
FliA	185	5	0.973684	185	30	0.860465
FliB	4	0	1	4	9	0.307692
FliC	434	10	0.977477	434	33	0.929336
FliD	201	2	0.990148	201	12	0.943662
FliE	216	2	0.990826	216	11	0.951542
FliF	228	0	1	228	24	0.904762
FliG	218	2	0.990909	218	19	0.919831
FliH	224	3	0.986784	224	24	0.903226
FliI	197	2	0.98995	197	41	0.827731
FliJ	214	14	0.938596	214	4	0.981651
FliK	213	85	0.714765	213	11	0.950893
FliL	278	6	0.978873	278	7	0.975439
FliM	219	4	0.982063	219	12	0.948052
FliN	246	5	0.98008	246	40	0.86014
FliO	204	9	0.957746	204	19	0.914798
FliP	200	0	1	200	42	0.826446
FliQ	220	3	0.986547	220	22	0.909091
FliR	229	1	0.995652	229	14	0.942387
FliS	201	2	0.990148	201	9	0.957143
FliT	83	81	0.506098	83	21	0.798077
FliW	135	1	0.992647	135	1	0.992647
FliZ	1	0	1	1	0	1
FljA	0	0	n/a	0	0	n/a
MotA	307	0	1	307	17	0.947531
MotB	322	8	0.975758	322	12	0.964072
MotC	7	0	1	7	0	1
MotE	100	34	0.746269	100	7	0.934579
MotK	22	0	1	22	1	0.956522
MotX	4	0	1	4	0	1
MotY	12	0	1	12	0	1
PflA	4	0	1	4	0	1
PflB	4	0	1	4	0	1
PilZ	119	213	0.358434	119	37	0.762821
Putative	57	2	0.966102	57	3	0.95
SwrA	1	0	1	1	0	1
SwrB	51	52	0.495146	51	10	0.836066
SwrD	94	5	0.949495	94	0	1
Transglycosylase	25	22	0.531915	25	97	0.204918
YdiV	0	0	n/a	0	0	n/a
YviE/DUF6470	28	0	1	28	0	1
YvyF	33	0	1	33	10	0.767442
