## Supplemental Table 3 for "The last bacterial common ancestor encoded the components of a functionally complete flagellum"

### Sheet: Phylogeny metrics by rank
Table S3. Topological agreement between flagella-based phylogenies and the GTDB r214 reference tree, and branch support from the gene-resampling bootstrap, at each of the four taxonomic ranks (family, order, class, phylum).
Agreement with GTDB r214 is reported as Robinson-Foulds distance, Clustering Information Distance (CID), Transfer Distance, and quartet concordance, each shown as a raw value and a chance-corrected percentage together with an empirical p-value; branch support is reported as Transfer Bootstrap Expectation (TBE) from 100 gene-resampling bootstrap replicates, summarized as median/mean TBE and the pe…
Rank	N tips (GTDB)	RF (normalized)	RF chance-corrected (%)	CID	CID chance-corrected (%)	Transfer Dist. (normalized)	Transfer Dist. chance-corrected (%)	Quartet concordance (%)	Quartet CI low	Quartet CI high	Quartet chance-corrected (%)	Empirical p (RF/CID/Transfer)	N tips (TBE)	N branches (TBE)	Median TBE	Mean TBE	% branches >=70%	% branches >=90%
family	1072	0.6997	30.02	0.3634	61.06	0.4125	58.64	85.782	85.733	85.83	78.672	0.002	1073	1071	92	85.9	84.7	55
order	561	0.733	26.68	0.4154	55.2	0.4439	55.41	80.159	80.104	80.215	70.239	0.002	562	560	87.9	82.5	77.9	45.2
class	246	0.8066	19.28	0.4726	48.04	0.5256	46.96	73.291	73.23	73.353	59.937	0.002	246	244	80.8	76.4	70.5	30.7
phylum	99	0.8542	14.39	0.519	41.76	0.5615	42.68	70.213	70.149	70.276	55.319	0.002	99	97	76.1	72.8	69.1	16.5
