## Supplemental Table 4 for "The last bacterial common ancestor encoded the components of a functionally complete flagellum"

### Sheet: ancestral_call_summary
Table S4. Ancestral state reconstruction results for the 81 flagellar orthologous groups, inferred using PastML.
For each orthologous group, the posterior probability of presence in the last bacterial common ancestor, P(LBCA), is reported for three independent reconstructions: the GTDB r214 genome-level tree, and hybrid family-level and order-level flagella-based phylogenies, in which the backbone follows the corresponding flagella-based topology while finer-scale relationships follow GTDB r214. Ancestral s…
			P(LBCA)			GTDB r214 calls			Family-level hybrid calls			Order-level hybrid calls
Orthologous group	Final classification	Included in LBCA repertoire	GTDB r214	Family-level hybrid	Order-level hybrid	@0.5	@0.7	@0.9	@0.5	@0.7	@0.9	@0.5	@0.7	@0.9	Note
CsrA	High-confidence present	Yes	0.999471	0.999996	0.999999	present	present	present	present	present	present	present	present	present
FapA	High-confidence present	Yes	0.999836	0.999809	0.999994	present	present	present	present	present	present	present	present	present
FlaG	High-confidence present	Yes	0.996887	0.999994	0.999998	present	present	present	present	present	present	present	present	present
FlgA	High-confidence present	Yes	0.99983	0.999997	0.999999	present	present	present	present	present	present	present	present	present
FlgB	High-confidence present	Yes	0.999334	0.999987	0.999997	present	present	present	present	present	present	present	present	present
FlgC	High-confidence present	Yes	0.999301	0.999987	0.999997	present	present	present	present	present	present	present	present	present
FlgD	High-confidence present	Yes	0.999279	0.999985	0.999997	present	present	present	present	present	present	present	present	present
FlgE	High-confidence present	Yes	0.999209	0.999982	0.999997	present	present	present	present	present	present	present	present	present
FlgF	High-confidence present	Yes	0.999548	0.999989	0.999998	present	present	present	present	present	present	present	present	present
FlgG	High-confidence present	Yes	0.999674	0.999992	0.999998	present	present	present	present	present	present	present	present	present
FlgH	High-confidence present	Yes	0.999875	0.999997	0.999999	present	present	present	present	present	present	present	present	present
FlgI	High-confidence present	Yes	0.999815	0.999997	0.999999	present	present	present	present	present	present	present	present	present
FlgJ	High-confidence present	Yes	0.999463	0.999994	0.999998	present	present	present	present	present	present	present	present	present
FlgK	High-confidence present	Yes	0.999315	0.999987	0.999997	present	present	present	present	present	present	present	present	present
FlgL	High-confidence present	Yes	0.999032	0.999982	0.999996	present	present	present	present	present	present	present	present	present
FlgM	High-confidence present	Yes	0.997382	0.999992	0.999998	present	present	present	present	present	present	present	present	present
FlgN	High-confidence present	Yes	0.997284	0.999987	0.999997	present	present	present	present	present	present	present	present	present
FlgP	High-confidence present	Yes	0.999506	0.999906	0.999995	present	present	present	present	present	present	present	present	present
FlhA	High-confidence present	Yes	0.99903	0.999989	0.999997	present	present	present	present	present	present	present	present	present
FlhB	High-confidence present	Yes	0.99931	0.999989	0.999998	present	present	present	present	present	present	present	present	present
FlhF	High-confidence present	Yes	0.999886	0.999997	0.999999	present	present	present	present	present	present	present	present	present
FlhG	High-confidence present	Yes	0.999404	0.999997	0.999998	present	present	present	present	present	present	present	present	present
FliA	High-confidence present	Yes	0.999502	0.999993	0.999998	present	present	present	present	present	present	present	present	present
FliC	High-confidence present	Yes	0.998952	0.999987	0.999997	present	present	present	present	present	present	present	present	present
FliD	High-confidence present	Yes	0.998951	0.999988	0.999997	present	present	present	present	present	present	present	present	present
FliE	High-confidence present	Yes	0.998971	0.999986	0.999997	present	present	present	present	present	present	present	present	present
FliF	High-confidence present	Yes	0.999164	0.999988	0.999997	present	present	present	present	present	present	present	present	present
FliG	High-confidence present	Yes	0.999344	0.999989	0.999998	present	present	present	present	present	present	present	present	present
FliH	High-confidence present	Yes	0.998494	0.999982	0.999996	present	present	present	present	present	present	present	present	present
FliI	High-confidence present	Yes	0.999246	0.999987	0.999997	present	present	present	present	present	present	present	present	present
FliJ	High-confidence present	Yes	0.998949	0.999987	0.999997	present	present	present	present	present	present	present	present	present
FliK	High-confidence present	Yes	0.998861	0.999986	0.999997	present	present	present	present	present	present	present	present	present
FliL	High-confidence present	Yes	0.999651	0.999994	0.999999	present	present	present	present	present	present	present	present	present
FliM	High-confidence present	Yes	0.999329	0.999989	0.999998	present	present	present	present	present	present	present	present	present
FliN	High-confidence present	Yes	0.999293	0.999989	0.999998	present	present	present	present	present	present	present	present	present
FliO	High-confidence present	Yes	0.998448	0.999985	0.999996	present	present	present	present	present	present	present	present	present
FliP	High-confidence present	Yes	0.997807	0.999989	0.999998	present	present	present	present	present	present	present	present	present
FliQ	High-confidence present	Yes	0.997441	0.999988	0.999997	present	present	present	present	present	present	present	present	present
FliR	High-confidence present	Yes	0.999305	0.999988	0.999998	present	present	present	present	present	present	present	present	present
FliS	High-confidence present	Yes	0.999125	0.999988	0.999997	present	present	present	present	present	present	present	present	present
FliW	High-confidence present	Yes	0.999765	0.999997	0.999999	present	present	present	present	present	present	present	present	present
MotA	High-confidence present	Yes	0.999342	0.999989	0.999998	present	present	present	present	present	present	present	present	present
MotB	High-confidence present	Yes	0.99921	0.99999	0.999998	present	present	present	present	present	present	present	present	present
MotE	High-confidence present	Yes	0.999872	0.998137	0.999415	present	present	present	present	present	present	present	present	present
PilZ	High-confidence present	Yes	0.999021	0.999994	0.999998	present	present	present	present	present	present	present	present	present
Putative	High-confidence present	Yes	0.998712	0.999997	0.99997	present	present	present	present	present	present	present	present	present
SwrB	High-confidence present	Yes	0.999493	0.963511	0.996159	present	present	present	present	present	present	present	present	present
SwrD	High-confidence present	Yes	0.999047	0.999993	0.999998	present	present	present	present	present	present	present	present	present
Transglycosylase	High-confidence present	Yes	0.999315	0.999954	0.999997	present	present	present	present	present	present	present	present	present
FliT	Disputed	Yes	0.391353	0.999985	0.999995	absent	absent	absent	present	present	present	present	present	present	Strongly supported by both flagella-based hybrid trees, but equivocal on GTDB r214. Broadly distributed in both superclades and considered an additional likely ancestral component.
FlgO	Disputed	No	0.999203	0.0158541	0.117101	present	present	present	absent	absent	absent	absent	absent	absent	Possible ancestral component. Supported by the GTDB r214 reconstruction and by presence in both major superclades, but not by the flagella-based hybrid reconstructions. Not included in the 50-group repertoire.
DUF327	Disputed	No	0.999835	0.27295	0.0125129	present	present	present	absent	absent	absent	absent	absent	absent
FlcC	Disputed	No	0.52755	6.28708e-08	2.47891e-08	present	absent	absent	absent	absent	absent	absent	absent	absent
FlcD	Disputed	No	0.545798	4.86303e-08	1.99573e-08	present	absent	absent	absent	absent	absent	absent	absent	absent
FlrA	Disputed	No	0.665344	0.382179	0.471983	present	absent	absent	absent	absent	absent	absent	absent	absent
FlrC	Disputed	No	0.187069	0.394751	0.41369	absent	absent	absent	absent	absent	absent	absent	absent	absent
YvyF	Disputed	No	0.0638391	0.86499	0.000387891	absent	absent	absent	present	present	absent	absent	absent	absent
DUF1217	High-confidence absent	No	0.000226539	3.45748e-07	1.88457e-07	absent	absent	absent	absent	absent	absent	absent	absent	absent
FlaF	High-confidence absent	No	0.000109287	5.31521e-07	2.03095e-07	absent	absent	absent	absent	absent	absent	absent	absent	absent
FlaY	High-confidence absent	No	0.000158029	2.79973e-07	1.39106e-07	absent	absent	absent	absent	absent	absent	absent	absent	absent
FlbT	High-confidence absent	No	0.000154436	6.3151e-07	2.5425e-07	absent	absent	absent	absent	absent	absent	absent	absent	absent
FlcA	High-confidence absent	No	1.44114e-05	5.21972e-08	2.10706e-08	absent	absent	absent	absent	absent	absent	absent	absent	absent
FlcB	High-confidence absent	No	0.0234222	1.30831e-07	5.33634e-08	absent	absent	absent	absent	absent	absent	absent	absent	absent
FlgQ	High-confidence absent	No	1.18197e-05	6.92891e-08	3.50271e-08	absent	absent	absent	absent	absent	absent	absent	absent	absent
FlgT	High-confidence absent	No	0.000355838	9.87336e-07	3.52023e-07	absent	absent	absent	absent	absent	absent	absent	absent	absent
FlgX	High-confidence absent	No	5.4702e-06	3.82775e-08	2.00189e-08	absent	absent	absent	absent	absent	absent	absent	absent	absent
FlhC	High-confidence absent	No	0.00119052	2.51329e-06	1.1055e-06	absent	absent	absent	absent	absent	absent	absent	absent	absent
FlhD	High-confidence absent	No	0.000441126	9.6624e-07	4.16417e-07	absent	absent	absent	absent	absent	absent	absent	absent	absent
FlhE	High-confidence absent	No	0.00145221	4.42776e-06	9.56001e-06	absent	absent	absent	absent	absent	absent	absent	absent	absent
FliB	High-confidence absent	No	0.023075	9.94388e-06	2.36895e-05	absent	absent	absent	absent	absent	absent	absent	absent	absent
FliZ	High-confidence absent	No	0.000663943	6.19208e-07	4.16033e-07	absent	absent	absent	absent	absent	absent	absent	absent	absent
FljA	High-confidence absent	No	0.000219953	0.00017198	0.000117018	absent	absent	absent	absent	absent	absent	absent	absent	absent
MotC	High-confidence absent	No	0.000345798	4.34241e-07	2.79809e-07	absent	absent	absent	absent	absent	absent	absent	absent	absent
MotK	High-confidence absent	No	5.63068e-05	2.97726e-07	9.91184e-08	absent	absent	absent	absent	absent	absent	absent	absent	absent
MotX	High-confidence absent	No	1.02038e-05	7.2566e-08	3.30235e-08	absent	absent	absent	absent	absent	absent	absent	absent	absent
MotY	High-confidence absent	No	4.2866e-05	1.67864e-07	7.5658e-08	absent	absent	absent	absent	absent	absent	absent	absent	absent
PflA	High-confidence absent	No	0.000216242	1.24467e-07	5.45921e-08	absent	absent	absent	absent	absent	absent	absent	absent	absent
PflB	High-confidence absent	No	7.19019e-06	5.63108e-08	2.51993e-08	absent	absent	absent	absent	absent	absent	absent	absent	absent
SwrA	High-confidence absent	No	3.51907e-07	4.73346e-06	1.02854e-05	absent	absent	absent	absent	absent	absent	absent	absent	absent
YdiV	High-confidence absent	No	0.000827065	1.03672e-06	8.86498e-07	absent	absent	absent	absent	absent	absent	absent	absent	absent
YviE/DUF6470	High-confidence absent	No	0.000579519	0.0149773	0.00179075	absent	absent	absent	absent	absent	absent	absent	absent	absent
